# Mouse Single-Cell Long-Read Splicing Atlas by Ouro-Seq

**DOI:** 10.1101/2025.01.17.633678

**Authors:** Hyunsu An, Sin Young Choi, Jawoon Yi, Chaemin Lim, So-I Shin, Sera Oh, Rosalind H. Lee, Jihwan Park

## Abstract

Alternative splicing creates cellular and phenotypic diversity; thus, characterizing splicing patterns across diverse cell types is essential for a comprehensive understanding of these cell types. However, existing full-length single-cell RNA-sequencing methods suffer from multiple technical limitations, such as the pervasive presence of reverse transcription artifacts across genes. Here, we introduce Ouro-Seq, a novel single-cell long-read sequencing framework with a versatile artifact removal mechanism for characterizing full-length mRNA species expressed by individual cells. We also developed a computational pipeline that identifies genuine full-length cDNAs and normalizes full-length mRNA size distributions for integration. Using Ouro-Seq, we constructed the Mouse Single-Cell Long-Read Splicing Atlas by collecting full-length transcriptomes of 103,304 nuclei or cells from 12 major organs and tissues of adult mice. Our atlas comprehensively characterizes alternative splicing, alternative promoter usage, and alternative polyadenylation events across cell types, revealing previously unappreciated functional heterogeneity among individual cells. Different cell types exhibit largely distinct expression patterns of various isoforms, corresponding to their specific morphologies and biological functions. Our splicing atlas and generalized long-read frameworks will empower researchers to fully interpret biological variation across full-length transcriptomes of single cells.
