## Supplementary Table 1 for "Mouse Single-Cell Long-Read Splicing Atlas by Ouro-Seq"

### Sheet: Sheet1
Sample name	Sample ID	Immune cell depletion	Cells/Nuclei	Biological sex	total number of base pairs	total number of reads	average read length	total number of base pairs for reads with poly(A)	total number of base pairs for reads without mispriming events (in vitro full-length)	total number of base pairs for reads without cell barcode	total number of base pairs for reads aligned to unwanted sequences (uninformative cDNAs)	total number of base pairs for reads cannot be aligned to genome
mBrain	mBrain	FALSE	Cells	Female	193362031853	97839901	1976.31	150,138,632,264 (78%)	74,732,568,447 (39%)	13,936,693,505 (7%)	461,929,678 (0%)	14,116,173,576 (7%)
mBrain Nuclei	mBrainNuclei	FALSE	Nuclei	Female	144137779859	74306046	1939.79	110,293,773,668 (77%)	59,072,199,072 (41%)	13,453,368,821 (9%)	991,689,153 (1%)	9,589,622,540 (7%)
mSkin	mEpidermis	FALSE	Cells	Female	165157058835	73590626	2244.27	135,452,970,515 (82%)	79,194,082,224 (48%)	11,961,469,139 (7%)	2,122,723,153 (1%)	1,069,461,634 (1%)
mSkin2	mEpidermis42P	TRUE	Cells	Female	149981379714	102470669	1463.65	126,824,130,533 (85%)	70,609,469,431 (47%)	7,177,761,403 (5%)	2,308,658,875 (2%)	10,298,193,957 (7%)
mHeart	mHeart	FALSE	Cells	Male	144242278439	60562368	2381.71	126,593,478,679 (88%)	68,931,210,027 (48%)	10,851,825,096 (8%)	2,054,495,307 (1%)	879,966,305 (1%)
mHeart Nuclei	mHeartNuclei	FALSE	Nuclei	Female	172702337387	75904262	2275.27	131,262,472,932 (76%)	46,627,621,468 (27%)	17,328,574,372 (10%)	5,869,544,466 (3%)	3,845,010,014 (2%)
mIntestine	mIntestine	FALSE	Cells	Male	145078058094	64875655	2236.25	114,064,182,450 (79%)	58,614,572,103 (40%)	11,478,805,086 (8%)	761,656,610 (1%)	724,262,419 (0%)
mIntestine2	mIntestine42P	TRUE	Cells	Female	146279677415	66544720	2198.22	121,087,072,171 (83%)	72,523,024,552 (50%)	9,518,290,159 (7%)	3,781,752,974 (3%)	2,486,682,927 (2%)
mKidney	mKidney	FALSE	Cells	Male	122137627629	53750070	2272.32	106,440,883,741 (87%)	63,079,904,703 (52%)	9,343,189,261 (8%)	2,204,860,985 (2%)	855,941,873 (1%)
mKidney Glomerulus	mKidney_GlomEnrich_WT1	FALSE	Cells	Male	151192452761	64558467	2341.95	122,556,980,882 (81%)	65,770,637,008 (44%)	11,792,278,685 (8%)	7,078,041,510 (5%)	709,045,667 (0%)
mLiver	mLiver	FALSE	Cells	Male	173485621195	78221058	2217.89	142,883,445,092 (82%)	64,147,358,723 (37%)	18,884,099,082 (11%)	1,744,121,395 (1%)	3,021,894,104 (2%)
mLiver2	mLiver25to50P	FALSE	Cells	Female	129713577985	94712970	1369.54	105,528,422,300 (81%)	56,667,733,815 (44%)	6,307,845,727 (5%)	6,640,156,485 (5%)	8,493,866,400 (7%)
mLiver Nuclei	mLiverNuclei	FALSE	Nuclei	Female	79038580122	38209840	2068.54	57,515,645,244 (73%)	29,055,160,936 (37%)	7,459,871,040 (9%)	7,533,511,853 (10%)	3,036,928,810 (4%)
mLung	mLung	FALSE	Cells	Male	129698533289	58662420	2210.93	104,640,985,629 (81%)	49,033,733,653 (38%)	10,416,623,578 (8%)	770,468,259 (1%)	1,487,056,852 (1%)
mLung2	mLung42P	TRUE	Cells	Female	218821390150	96593662	2265.38	181,022,629,439 (83%)	87,636,847,485 (40%)	17,932,634,796 (8%)	1,167,630,778 (1%)	1,247,184,906 (1%)
mLung3	mLungPerfusion	FALSE	Cells	Female	147641528068	84698991	1743.13	127,231,202,651 (86%)	66,390,940,687 (45%)	8,688,830,411 (6%)	2,051,871,604 (1%)	5,487,379,548 (4%)
mOvary	mOvary	FALSE	Cells	Female	163871026494	69026249	2374.04	133,286,552,081 (81%)	59,692,397,865 (36%)	12,073,872,685 (7%)	1,415,648,296 (1%)	762,483,662 (0%)
mPBMC	mPBMC	FALSE	Cells	Female	155916992131	76017336	2051.07	122,676,456,834 (79%)	54,343,546,229 (35%)	13,978,742,033 (9%)	1,181,394,519 (1%)	5,250,094,087 (3%)
mPancreas	mPancreasIslet	FALSE	Cells	Female	151741488732	91566271	1657.18	132,193,277,318 (87%)	72,752,312,336 (48%)	7,750,349,742 (5%)	2,718,553,601 (2%)	4,674,678,295 (3%)
mPancreas Nuclei	mPancreasNuclei2	FALSE	Nuclei	Female	193641982025	92847322	2085.6	142,271,356,425 (73%)	59,112,082,031 (31%)	16,668,934,216 (9%)	2,787,240,126 (1%)	22,614,971,895 (12%)
mTestis	mTestis2	FALSE	Cells	Male	161082419471	76253211	2112.47	140,351,458,004 (87%)	99,104,790,230 (62%)	11,054,383,573 (7%)	180,057,907 (0%)	6,835,525,062 (4%)
mThymus	mThymus	FALSE	Cells	Female	149858532052	61977770	2417.94	123,422,076,424 (82%)	56,564,039,161 (38%)	13,807,309,890 (9%)	243,922,020 (0%)	376,331,580 (0%)
				total	3388782353700	1653189884	2049.84
