## Supplementary Table 2 for "Mouse Single-Cell Long-Read Splicing Atlas by Ouro-Seq"

### Sheet: Sheet1
Sample ID	flag_is_OuroSeq	int_total_num_bp	int_total_read_count	total_ratio_ignoring_unwanted_sequence	ratio_full_length	ratio_end_info	ratio_cb	ratio_full_length_ignoring_unwanted_sequence	ratio_end_info_ignoring_unwanted_sequence	ratio_cb_ignoring_unwanted_sequence	ratio_full_length_excluding_small_fragments	ratio_end_info_excluding_small_fragments	ratio_cb_excluding_small_fragments	ratio_full_length_ignoring_unwanted_sequence_excluding_small_fragments	ratio_end_info_ignoring_unwanted_sequence_excluding_small_fragments	ratio_cb_ignoring_unwanted_sequence_excluding_small_fragments	N50_full_length	N50_end_info	N50_cb	N50_all	SRA_accessions	long_read_platform	scRNAseq_platform	cell_or_nuclei	sample	species	study
OXFORD_NANOPORE.10x_GEX_3p_v3.scRNAseq.cell_line_mixture_H2228_H1975_A549_H838_HCC827_rebasecalled.Homo_sapiens.Tian2021GenomeBiol	FALSE	28763666746	25476304	0.888004	0.415328	0.717728	0.788295	0.46771	0.808248	0.887716	0.285332	0.508521	0.55945	0.305791	0.544983	0.599564	1195	1190	1186	1248	ERR9958136	OXFORD_NANOPORE	10x_GEX_3p_v3	scRNAseq	cell_line_mixture_H2228_H1975_A549_H838_HCC827_rebasecalled	Homo_sapiens	Tian2021
OXFORD_NANOPORE.10x_GEX_3p_v2.scRNAseq.cerebellum_postnatal_day1.Mus_musculus.Gupta2018NatBiotechnol	FALSE	4081671540	2777501	0.975901	0.06007	0.170293	0.217927	0.0615534	0.174498	0.223309	0.0271237	0.085012	0.109941	0.0272916	0.085538	0.110621	1432	1449	1438	1591	SRR7345558, SRR7345559, SRR7345560	OXFORD_NANOPORE	10x_GEX_3p_v2	scRNAseq	cerebellum_postnatal_day1	Mus_musculus	Gupta2018
OXFORD_NANOPORE.BD_Rhapsody.scRNAseq.sperm_cells.Mus_musculus.BGIgroup2023unpublished	FALSE	140765599174	118642943	0.971744	0.30805	0.542645	0.584645	0.317008	0.558424	0.601645	0.267432	0.466041	0.501739	0.274816	0.478909	0.515593	1458	1425	1418	1506	SRR25819184	OXFORD_NANOPORE	BD_Rhapsody	scRNAseq	sperm_cells	Mus_musculus	Zhang2023
OXFORD_NANOPORE.10x_GEX_3p_v3.snRNAseq.brain_hippocampus_sample1_noLAP-noCAP.Mus_musculus.Hardwick2022NatBiotechnol	FALSE	31703756679	31501915	0.92799	0.0772182	0.178085	0.231254	0.0832102	0.191904	0.249198	0.0616555	0.149399	0.198836	0.0635736	0.154047	0.205021	1320	1306	1293	1243	SRR17074938	OXFORD_NANOPORE	10x_GEX_3p_v3	snRNAseq	brain_hippocampus_sample1_noLAP-noCAP	Mus_musculus	Hardwick2022
OXFORD_NANOPORE.10x_GEX_3p_v3.scRNAseq.cell_line_RM3.5_postneural_induction_day26_Q20kit.Homo_sapiens.You2023GenomeBiol	FALSE	10689090240	8067065	0.926123	0.338144	0.597937	0.69461	0.365118	0.645634	0.750019	0.229694	0.454393	0.53808	0.252878	0.500256	0.592389	1626	1632	1627	1671	ERR9958130, ERR9958133	OXFORD_NANOPORE	10x_GEX_3p_v3	scRNAseq	cell_line_RM3.5_postneural_induction_day26_Q20kit	Homo_sapiens	You2023
PACBIO_SMRT.10x_GEX_3p_v3.scRNAseq.sporozoite_stage.Plasmodium_vivax.Hazzard2022PLoS_NeglTropDis	FALSE	4297780799	4517545	1	0.0273551	0.0682516	0.0782278	0.0273551	0.0682516	0.0782278	0.0428897	0.0887567	0.108092	0.0428897	0.0887567	0.108092	1384	1355	1348	1035	SRR20710494, SRR20710495	PACBIO_SMRT	10x_GEX_3p_v3	scRNAseq	sporozoite_stage	Plasmodium_vivax	Hazzard2022
OXFORD_NANOPORE.10x_GEX_3p_v2.scRNAseq.brain_embryonic_day18_190cells.Mus_musculus.Lebrigand2020NatCommun	FALSE	11427798291	9517480	0.97803	0.357092	0.771428	0.940462	0.365114	0.788757	0.961588	0.322832	0.748386	0.911306	0.323613	0.750195	0.913509	1392	1357	1319	1306	SRR9008425	OXFORD_NANOPORE	10x_GEX_3p_v2	scRNAseq	brain_embryonic_day18_190cells	Mus_musculus	Lebrigand2020
OXFORD_NANOPORE.10x_GEX_3p_v3.scRNAseq.HEK293_WT_and_NMD_mutant.Homo_sapiens.Wang2021RNA	FALSE	23744176725	21681579	0.904451	0.249126	0.487086	0.555946	0.275444	0.538544	0.614678	0.188933	0.38484	0.440551	0.202692	0.412865	0.472633	1257	1221	1208	1262	SRR14292971, SRR14292972	OXFORD_NANOPORE	10x_GEX_3p_v3	scRNAseq	HEK293_WT_and_NMD_mutant	Homo_sapiens	Wang2021RNA
OXFORD_NANOPORE.10x_GEX_3p_v3.snRNAseq.frozen_tumor_RCC_patient2.Homo_sapiens.Shiau2023NatCommun	FALSE	91693155188	89287175	0.975588	0.171937	0.427672	0.537887	0.176239	0.438373	0.551347	0.0711259	0.175584	0.225581	0.0729125	0.179995	0.231248	911	913	916	1115	SRR21492156	OXFORD_NANOPORE	10x_GEX_3p_v3	snRNAseq	frozen_tumor_RCC_patient2	Homo_sapiens	Shiau2023
OXFORD_NANOPORE.10x_GEX_3p_v3.snRNAseq.cell_line_A375.Homo_sapiens.Shiau2023NatCommun	FALSE	111191899787	106739000	0.770559	0.265496	0.505911	0.582543	0.344549	0.65655	0.756	0.0853416	0.170443	0.20313	0.111785	0.223255	0.26607	936	955	962	1103	SRR21492159	OXFORD_NANOPORE	10x_GEX_3p_v3	snRNAseq	cell_line_A375	Homo_sapiens	Shiau2023
PACBIO_SMRT.10x_GEX_3p_v2.scRNAseq.brain_prefrontal_cortex_sample2.Mus_musculus.Joglekar2021NatCommun	FALSE	11073985494	9513020	0.844732	0.374744	0.539828	0.586842	0.443625	0.639053	0.694708	0.294808	0.439404	0.476558	0.313586	0.467391	0.506912	1319	1322	1318	1282	SRR12699086	PACBIO_SMRT	10x_GEX_3p_v2	scRNAseq	brain_prefrontal_cortex_sample2	Mus_musculus	Joglekar2021
OXFORD_NANOPORE.10x_GEX_3p_v2.scRNAseq.brain_embryonic_day18_951cells.Mus_musculus.Lebrigand2020NatCommun	FALSE	64376413481	47847591	0.981995	0.345238	0.764167	0.935441	0.351568	0.778178	0.952593	0.284696	0.683778	0.845019	0.287932	0.691549	0.854622	1589	1552	1521	1520	SRR9008427, SRR9008428, SRR9008429, SRR9008430, SRR9008431, SRR9008432, SRR9008433	OXFORD_NANOPORE	10x_GEX_3p_v2	scRNAseq	brain_embryonic_day18_951cells	Mus_musculus	Lebrigand2020
PACBIO_SMRT.10x_GEX_3p_v2.scRNAseq.brain_prefrontal_cortex_sample1.Mus_musculus.Joglekar2021NatCommun	FALSE	17196985569	10804296	0.940749	0.318293	0.470632	0.520642	0.338339	0.500274	0.553434	0.21974	0.359167	0.407958	0.226717	0.370571	0.420911	1756	1779	1786	1862	SRR12699085	PACBIO_SMRT	10x_GEX_3p_v2	scRNAseq	brain_prefrontal_cortex_sample1	Mus_musculus	Joglekar2021
OXFORD_NANOPORE.10x_GEX_3p_v3.scRNAseq.cell_line_mixture_H2228_H1975_A549_H838_HCC827.Homo_sapiens.Tian2021GenomeBiol	FALSE	35926968967	37218364	0.897033	0.193248	0.479695	0.567803	0.21543	0.534757	0.632979	0.147455	0.373691	0.441174	0.157499	0.399146	0.471226	1235	1218	1203	1164	SRR12282460, SRR12282461	OXFORD_NANOPORE	10x_GEX_3p_v3	scRNAseq	cell_line_mixture_H2228_H1975_A549_H838_HCC827	Homo_sapiens	Tian2021
OXFORD_NANOPORE.scCOLORseq.scRNAseq.cell_line_mixture_NIH3T3_HEK293_500cells.Homo_sapiens_and_Mus_musculus.Philpott2021NatBiotechnol	FALSE	8792007443	8901429	0.983485	0.126154	0.329319	0.391456	0.128272	0.334849	0.39803	0.0961137	0.264551	0.304575	0.09696	0.26688	0.307257	1283	1263	1215	1208	SRR13397411	OXFORD_NANOPORE	scCOLORseq	scRNAseq	cell_line_mixture_NIH3T3_HEK293_500cells	Homo_sapiens_and_Mus_musculus	Philpott2021
OXFORD_NANOPORE.10x_GEX_3p_v3.snRNAseq.frozen_tumor_melanoma_patient1.Homo_sapiens.Shiau2023NatCommun	FALSE	80120097111	73792848	0.853776	0.160875	0.359841	0.48392	0.188428	0.42147	0.5668	0.0569095	0.129892	0.175343	0.0674601	0.153973	0.207851	986	986	986	1181	SRR21492155	OXFORD_NANOPORE	10x_GEX_3p_v3	snRNAseq	frozen_tumor_melanoma_patient1	Homo_sapiens	Shiau2023
PACBIO_SMRT.10x_GEX_3p_v3.snRNAseq.brain_prefrontal_cortex_sample1_noLAP-noCAP.Homo_sapiens.Hardwick2022NatBiotechnol	FALSE	1366519595	1122278	0.884835	0.135711	0.258457	0.287434	0.153374	0.292096	0.324845	0.0788657	0.150817	0.171733	0.0950045	0.18168	0.206876	1246	1257	1264	1355	SRR14808726	PACBIO_SMRT	10x_GEX_3p_v3	snRNAseq	brain_prefrontal_cortex_sample1_noLAP-noCAP	Homo_sapiens	Hardwick2022
OXFORD_NANOPORE.10x_GEX_3p_v3.snRNAseq.cell_line_H2030.Homo_sapiens.Shiau2023NatCommun	FALSE	75956129463	68249903	0.752945	0.246412	0.479483	0.559735	0.327264	0.63681	0.743394	0.0847667	0.171185	0.204827	0.113873	0.229965	0.275158	1030	1040	1042	1222	SRR21492158	OXFORD_NANOPORE	10x_GEX_3p_v3	snRNAseq	cell_line_H2030	Homo_sapiens	Shiau2023
OXFORD_NANOPORE.scCOLORseq.scRNAseq.cell_line_STA-ET-1_500cells.Homo_sapiens.Philpott2021NatBiotechnol	FALSE	18123927472	15707471	0.938496	0.328575	0.577324	0.638029	0.350108	0.615159	0.679842	0.207343	0.423358	0.489606	0.212203	0.433281	0.501082	1397	1379	1375	1397	SRR13397414	OXFORD_NANOPORE	scCOLORseq	scRNAseq	cell_line_STA-ET-1_500cells	Homo_sapiens	Philpott2021
PACBIO_SMRT.10x_GEX_3p_v3.snRNAseq.brain_prefrontal_cortex_sample1_LAP-noCAP.Homo_sapiens.Hardwick2022NatBiotechnol	FALSE	2267118837	1815255	0.96799	0.202918	0.461848	0.724431	0.209628	0.477121	0.748387	0.122776	0.307126	0.668824	0.124775	0.312126	0.679713	1289	1292	1313	1344	SRR17074937	PACBIO_SMRT	10x_GEX_3p_v3	snRNAseq	brain_prefrontal_cortex_sample1_LAP-noCAP	Homo_sapiens	Hardwick2022
OXFORD_NANOPORE.scCOLORseq.scRNAseq.cell_line_mixture_H929_JJN3_DF15_1200cells.Homo_sapiens.Philpott2021NatBiotechnol	FALSE	53104233320	45695850	0.960846	0.327197	0.586305	0.640215	0.34053	0.610196	0.666303	0.207649	0.403749	0.451627	0.212581	0.413339	0.462354	1235	1212	1206	1283	SRR13509039	OXFORD_NANOPORE	scCOLORseq	scRNAseq	cell_line_mixture_H929_JJN3_DF15_1200cells	Homo_sapiens	Philpott2021
PACBIO_SMRT.10x_GEX_3p_v2.scRNAseq.brain_hippocampus_sample2.Mus_musculus.Joglekar2021NatCommun	FALSE	15204538487	12071740	0.923992	0.352429	0.526384	0.575374	0.38142	0.569684	0.622705	0.25294	0.41752	0.463837	0.258226	0.426244	0.47353	1402	1419	1421	1448	SRR12699084	PACBIO_SMRT	10x_GEX_3p_v2	scRNAseq	brain_hippocampus_sample2	Mus_musculus	Joglekar2021
PACBIO_SMRT.10x_GEX_3p_v3.snRNAseq.brain_prefrontal_cortex_sample1_LAP-CAP.Homo_sapiens.Hardwick2022NatBiotechnol	FALSE	22746958228	20241020	0.99893	0.287003	0.517072	0.705498	0.28731	0.517626	0.706254	0.0885449	0.167703	0.303187	0.0886651	0.167931	0.303599	1170	1157	1155	1204	SRR14808728, SRR14808729, SRR14808730, SRR14808731, SRR14808732, SRR14808733, SRR14808734, SRR14808735	PACBIO_SMRT	10x_GEX_3p_v3	snRNAseq	brain_prefrontal_cortex_sample1_LAP-CAP	Homo_sapiens	Hardwick2022
OXFORD_NANOPORE.10x_GEX_3p_v2.snRNAseq.endosperm.Arabidopsis_Thaliana.Long2021GenomeBiol	FALSE	3639787938	4169698	1	0.50328	0.707502	0.715346	0.50328	0.707502	0.715346	0.176398	0.257421	0.262496	0.176398	0.257421	0.262496	924	918	918	928	SRR13320668	OXFORD_NANOPORE	10x_GEX_3p_v2	snRNAseq	endosperm	Arabidopsis_Thaliana	Long2021
OXFORD_NANOPORE.10x_GEX_3p_v3.snRNAseq.frozen_tumor_RCC_patient1.Homo_sapiens.Shiau2023NatCommun	FALSE	116418966062	99913118	0.952223	0.151913	0.377221	0.526838	0.159535	0.396148	0.553271	0.0578714	0.151088	0.220918	0.0610364	0.159351	0.233	1058	1066	1069	1341	SRR21492157	OXFORD_NANOPORE	10x_GEX_3p_v3	snRNAseq	frozen_tumor_RCC_patient1	Homo_sapiens	Shiau2023
PACBIO_SMRT.10x_GEX_3p_v2.scRNAseq.brain_hippocampus_sample1.Mus_musculus.Joglekar2021NatCommun	FALSE	57754326754	38519041	0.93859	0.286798	0.430393	0.487428	0.305563	0.458553	0.519319	0.201114	0.329413	0.381254	0.208291	0.34117	0.39486	1664	1690	1699	1794	SRR12699083	PACBIO_SMRT	10x_GEX_3p_v2	scRNAseq	brain_hippocampus_sample1	Mus_musculus	Joglekar2021
OXFORD_NANOPORE.scCOLORseq.scRNAseq.cell_line_mixture_NIH3T3_HEK293_1000cells.Homo_sapiens_and_Mus_musculus.Philpott2021NatBiotechnol	FALSE	14235128889	13420789	0.968323	0.148318	0.373173	0.443083	0.15317	0.385381	0.457578	0.115492	0.308237	0.360716	0.11745	0.313464	0.366834	1229	1215	1189	1161	SRR13120810	OXFORD_NANOPORE	scCOLORseq	scRNAseq	cell_line_mixture_NIH3T3_HEK293_1000cells	Homo_sapiens_and_Mus_musculus	Philpott2021
OXFORD_NANOPORE.10x_GEX_3p_v2.scRNAseq.cell_line_mixture_H2228_H1975_A549_H838_HCC827.Homo_sapiens.Tian2021GenomeBiol	FALSE	71000581202	51182842	0.926453	0.181638	0.377167	0.431975	0.196057	0.407109	0.466268	0.0788609	0.172431	0.20196	0.0824982	0.180384	0.211275	1584	1583	1581	1693	SRR12282458	OXFORD_NANOPORE	10x_GEX_3p_v2	scRNAseq	cell_line_mixture_H2228_H1975_A549_H838_HCC827	Homo_sapiens	Tian2021
PACBIO_SMRT.10x_GEX_3p_v3.snRNAseq.brain_prefrontal_cortex_sample2_noLAP-noCAP.Homo_sapiens.Hardwick2022NatBiotechnol	FALSE	1834513294	1489085	0.914628	0.167005	0.306518	0.339875	0.182593	0.335128	0.371599	0.0926572	0.176016	0.19984	0.102406	0.194535	0.220865	1259	1277	1287	1376	SRR14808727	PACBIO_SMRT	10x_GEX_3p_v3	snRNAseq	brain_prefrontal_cortex_sample2_noLAP-noCAP	Homo_sapiens	Hardwick2022
OXFORD_NANOPORE.10x_GEX_3p_v3.snRNAseq.brain_prefrontal_cortex_sample2_LAP-CAP.Homo_sapiens.Hardwick2022NatBiotechnol	FALSE	97825502901	105909564	0.999457	0.216909	0.465668	0.64433	0.217027	0.465921	0.644681	0.030567	0.0642979	0.0864198	0.0305694	0.0643029	0.0864265	831	825	824	904	SRR14808746, SRR14808747	OXFORD_NANOPORE	10x_GEX_3p_v3	snRNAseq	brain_prefrontal_cortex_sample2_LAP-CAP	Homo_sapiens	Hardwick2022
OXFORD_NANOPORE.scCOLORseq.scRNAseq.cell_line_mixture_H929_JJN3_DF15_500cells.Homo_sapiens.Philpott2021NatBiotechnol	FALSE	57508600473	58245264	0.952041	0.283182	0.531454	0.592901	0.297447	0.558226	0.622769	0.131161	0.299187	0.352707	0.134859	0.307624	0.362653	1052	1068	1067	1087	SRR13397412, SRR13397413	OXFORD_NANOPORE	scCOLORseq	scRNAseq	cell_line_mixture_H929_JJN3_DF15_500cells	Homo_sapiens	Philpott2021
OXFORD_NANOPORE.10x_GEX_3p_v3.snRNAseq.brain_prefrontal_cortex_sample1_LAP-CAP.Homo_sapiens.Hardwick2022NatBiotechnol	FALSE	181720352550	156549868	0.999029	0.178496	0.382929	0.547982	0.178669	0.383301	0.548514	0.0455391	0.101151	0.151561	0.0455526	0.101181	0.151606	1086	1074	1067	1203	SRR14808743, SRR14808744, SRR14808745	OXFORD_NANOPORE	10x_GEX_3p_v3	snRNAseq	brain_prefrontal_cortex_sample1_LAP-CAP	Homo_sapiens	Hardwick2022
PACBIO_SMRT.10x_GEX_3p_v3.snRNAseq.brain_prefrontal_cortex_sample2_LAP-CAP.Homo_sapiens.Hardwick2022NatBiotechnol	FALSE	5206583767	4833955	0.999394	0.185373	0.422438	0.843936	0.185485	0.422694	0.844448	0.0676947	0.166448	0.406046	0.0677279	0.16653	0.406245	1066	1064	1113	1127	SRR14808736, SRR14808737, SRR14808738, SRR14808739, SRR14808740, SRR14808741, SRR14808742	PACBIO_SMRT	10x_GEX_3p_v3	snRNAseq	brain_prefrontal_cortex_sample2_LAP-CAP	Homo_sapiens	Hardwick2022
OXFORD_NANOPORE.10x_GEX_3p_v2.snRNAseq.root_tips.Arabidopsis_Thaliana.Long2021GenomeBiol	FALSE	13832352228	11431398	1	0.264732	0.373219	0.382997	0.264732	0.373219	0.382997	0.0535418	0.0745504	0.0763475	0.0535418	0.0745504	0.0763475	1233	1207	1202	1532	SRR12695299	OXFORD_NANOPORE	10x_GEX_3p_v2	snRNAseq	root_tips	Arabidopsis_Thaliana	Long2021
OXFORD_NANOPORE.10x_GEX_3p_v2.scRNAseq.muscle_stem_cells.Mus_musculus.Tian2021GenomeBiol	FALSE	63599396810	44897372	0.935066	0.119032	0.26884	0.324752	0.127298	0.287509	0.347304	0.0656891	0.146986	0.173402	0.0705182	0.157791	0.18615	1757	1719	1682	1770	SRR12282455	OXFORD_NANOPORE	10x_GEX_3p_v2	scRNAseq	muscle_stem_cells	Mus_musculus	Tian2021
PACBIO_SMRT.10x_GEX_3p_v2.scRNAseq.cerebellum_postnatal_day1.Mus_musculus.Gupta2018NatBiotechnol	FALSE	10257045605	6554881	0.972242	0.343365	0.500555	0.540498	0.353169	0.514846	0.555929	0.214416	0.343116	0.383111	0.219357	0.351024	0.39194	1790	1805	1808	1891	SRR7345562, SRR7652917	PACBIO_SMRT	10x_GEX_3p_v2	scRNAseq	cerebellum_postnatal_day1	Mus_musculus	Gupta2018
OXFORD_NANOPORE.10x_GEX_3p_v3.snRNAseq.frozen_tumor_melanoma_patient2.Homo_sapiens.Shiau2023NatCommun	FALSE	94755656236	99732287	0.757005	0.224916	0.418494	0.474436	0.297113	0.552828	0.626727	0.0797477	0.14961	0.170335	0.0999371	0.187486	0.213458	903	903	905	1022	SRR21492154	OXFORD_NANOPORE	10x_GEX_3p_v3	snRNAseq	frozen_tumor_melanoma_patient2	Homo_sapiens	Shiau2023
PACBIO_SMRT.10x_GEX_3p_v3.scRNAseq.cochlea_basilar_membrane_postnatal_day7.Mus_musculus.Liu2023NatCommun	FALSE	526197624204	351965375	0.975808	0.366164	0.676783	0.761342	0.375241	0.693562	0.780217	0.167404	0.339669	0.3952	0.168636	0.342171	0.398111	1762	1745	1728	1775	SRR15698663, SRR15698664, SRR15698665, SRR15698666, SRR15698667, SRR15698668, SRR15698669, SRR15698670, SRR15698671, SRR15698672, SRR15698673, SRR17758464, SRR17758465, SRR17758466, SRR17758467, SRR17758468, SRR17758469, SRR17758470, SRR17758471, SRR17758472, SRR17758473, SRR17758474, SRR17758475, SRR17758476, SRR17758477, SRR17758478, SRR17758479, SRR17758480, SRR17758481, SRR17758482, SRR177584…	PACBIO_SMRT	10x_GEX_3p_v3	scRNAseq	cochlea_basilar_membrane_postnatal_day7	Mus_musculus	Liu2023
OXFORD_NANOPORE.10x_GEX_3p_v3.scRNAseq.cell_line_RM3.5_postneural_induction_day26.Homo_sapiens.You2023GenomeBiol	FALSE	103115302321	81014779	0.930589	0.360132	0.667059	0.782056	0.386993	0.716813	0.840388	0.255838	0.508768	0.60064	0.26933	0.535597	0.632314	1536	1527	1517	1544	ERR9958131, ERR9958134, ERR9958135	OXFORD_NANOPORE	10x_GEX_3p_v3	scRNAseq	cell_line_RM3.5_postneural_induction_day26	Homo_sapiens	You2023
PACBIO_SMRT.10x_GEX_3p_v3.scRNAseq.blood_stage.Plasmodium_vivax.Hazzard2022PLoS_NeglTropDis	FALSE	8803626381	6967193	1	0.361959	0.646474	0.735886	0.361959	0.646474	0.735886	0.281013	0.500206	0.567766	0.281013	0.500206	0.567766	1499	1449	1437	1482	SRR20710496, SRR20710497	PACBIO_SMRT	10x_GEX_3p_v3	scRNAseq	blood_stage	Plasmodium_vivax	Hazzard2022
OXFORD_NANOPORE.10x_GEX_3p_v3.scRNAseq.mLung.Mus_musculus.current_work	TRUE	129698533289	58662420	0.99406	0.378059	0.704325	0.806802	0.380319	0.708534	0.811623	0.334435	0.651434	0.742822	0.336051	0.65458	0.746411	2480	2492	2480	2542		OXFORD_NANOPORE	10x_GEX_3p_v3	scRNAseq	mLung	Mus_musculus	current study
OXFORD_NANOPORE.10x_GEX_3p_v3.scRNAseq.mLiver.Mus_musculus.current_work	TRUE	173485621195	78221058	0.989947	0.369756	0.702924	0.823604	0.373511	0.710062	0.831968	0.360332	0.73863	0.869172	0.360959	0.739916	0.870686	2834	2931	2936	2854		OXFORD_NANOPORE	10x_GEX_3p_v3	scRNAseq	mLiver	Mus_musculus	current study
OXFORD_NANOPORE.10x_GEX_3p_v3.scRNAseq.mLung42P.Mus_musculus.current_work	TRUE	218821390150	96593662	0.994664	0.400495	0.734984	0.827262	0.402643	0.738927	0.8317	0.332645	0.660806	0.742782	0.334134	0.663764	0.746107	2317	2374	2371	2428		OXFORD_NANOPORE	10x_GEX_3p_v3	scRNAseq	mLung2	Mus_musculus	current study
OXFORD_NANOPORE.10x_GEX_3p_v3.snRNAseq.mBrainNuclei.Mus_musculus.current_work	TRUE	144137779859	74306046	0.99312	0.409831	0.658294	0.765197	0.412671	0.662855	0.770498	0.433426	0.686563	0.784176	0.435753	0.69025	0.788387	2559	2532	2504	2415		OXFORD_NANOPORE	10x_GEX_3p_v3	snRNAseq	mBrain Nuclei	Mus_musculus	current study
OXFORD_NANOPORE.10x_GEX_3p_v3.scRNAseq.mPancreasIslet.Mus_musculus.current_work	TRUE	151741488732	91566271	0.982084	0.479449	0.799161	0.871174	0.488195	0.81374	0.887067	0.431253	0.797819	0.885511	0.432521	0.800165	0.888115	2057	2148	2168	2109		OXFORD_NANOPORE	10x_GEX_3p_v3	scRNAseq	mPancreas	Mus_musculus	current study
OXFORD_NANOPORE.10x_GEX_3p_v3.scRNAseq.mLungPerfusion.Mus_musculus.current_work	TRUE	147641528068	84698991	0.986102	0.449677	0.763267	0.861758	0.456014	0.774024	0.873903	0.425172	0.784409	0.887196	0.426203	0.78631	0.889345	2404	2441	2433	2359		OXFORD_NANOPORE	10x_GEX_3p_v3	scRNAseq	mLung3	Mus_musculus	current study
OXFORD_NANOPORE.10x_GEX_3p_v3.scRNAseq.mTestis2.Mus_musculus.current_work	TRUE	161082419471	76253211	0.998882	0.615243	0.838362	0.871302	0.615931	0.839301	0.872277	0.628307	0.876996	0.920385	0.628706	0.877552	0.920969	2901	2926	2939	2858		OXFORD_NANOPORE	10x_GEX_3p_v3	scRNAseq	mTestis	Mus_musculus	current study
OXFORD_NANOPORE.10x_GEX_3p_v3.scRNAseq.mIntestine42P.Mus_musculus.current_work	TRUE	146279677415	66544720	0.974147	0.495783	0.772242	0.827778	0.508941	0.792737	0.849746	0.444747	0.719997	0.772858	0.454596	0.735942	0.789973	2393	2420	2419	2441		OXFORD_NANOPORE	10x_GEX_3p_v3	scRNAseq	mIntestine2	Mus_musculus	current study
OXFORD_NANOPORE.10x_GEX_3p_v3.scRNAseq.mThymus.Mus_musculus.current_work	TRUE	149858532052	61977770	0.998372	0.37745	0.68893	0.823591	0.378065	0.690053	0.824933	0.35526	0.671781	0.798217	0.355657	0.672531	0.799108	2693	2737	2727	2765		OXFORD_NANOPORE	10x_GEX_3p_v3	scRNAseq	mThymus	Mus_musculus	current study
OXFORD_NANOPORE.10x_GEX_3p_v3.scRNAseq.mEpidermis.Mus_musculus.current_work	TRUE	165157058835	73590626	0.987147	0.479508	0.765178	0.820146	0.485751	0.775141	0.830825	0.430441	0.697082	0.745254	0.435951	0.706005	0.754793	2436	2437	2433	2491		OXFORD_NANOPORE	10x_GEX_3p_v3	scRNAseq	mSkin	Mus_musculus	current study
OXFORD_NANOPORE.10x_GEX_3p_v3.scRNAseq.mKidney.Mus_musculus.current_work	TRUE	122137627629	53750070	0.981948	0.516466	0.806753	0.871483	0.525961	0.821584	0.887505	0.508598	0.824485	0.893046	0.509957	0.82669	0.895433	2738	2763	2763	2724		OXFORD_NANOPORE	10x_GEX_3p_v3	scRNAseq	mKidney	Mus_musculus	current study
OXFORD_NANOPORE.10x_GEX_3p_v3.scRNAseq.mKidney_GlomEnrich_WT1.Mus_musculus.current_work	TRUE	151192452761	64558467	0.953185	0.435013	0.722347	0.810603	0.456378	0.757824	0.850414	0.397313	0.711487	0.810409	0.407615	0.729936	0.831423	2637	2708	2720	2705		OXFORD_NANOPORE	10x_GEX_3p_v3	scRNAseq	mKidney Glomerulus	Mus_musculus	current study
OXFORD_NANOPORE.10x_GEX_3p_v3.scRNAseq.mOvary.Mus_musculus.current_work	TRUE	163871026494	69026249	0.991361	0.364265	0.647443	0.813363	0.367439	0.653084	0.82045	0.316662	0.591249	0.766688	0.318424	0.59454	0.770955	2586	2642	2682	2755		OXFORD_NANOPORE	10x_GEX_3p_v3	scRNAseq	mOvary	Mus_musculus	current study
OXFORD_NANOPORE.10x_GEX_3p_v3.scRNAseq.mHeart.Mus_musculus.current_work	TRUE	144242278439	60562368	0.985757	0.477885	0.796275	0.877645	0.48479	0.807781	0.890326	0.424823	0.795012	0.889736	0.425727	0.796705	0.891631	2846	2868	2870	2862		OXFORD_NANOPORE	10x_GEX_3p_v3	scRNAseq	mHeart	Mus_musculus	current study
OXFORD_NANOPORE.10x_GEX_3p_v3.scRNAseq.mPBMC.Mus_musculus.current_work	TRUE	155916992131	76017336	0.992423	0.348542	0.652224	0.786806	0.351203	0.657203	0.792813	0.308688	0.618687	0.746467	0.310395	0.622108	0.750595	2335	2407	2413	2422		OXFORD_NANOPORE	10x_GEX_3p_v3	scRNAseq	mPBMC	Mus_musculus	current study
OXFORD_NANOPORE.10x_GEX_3p_v3.snRNAseq.mLiverNuclei.Mus_musculus.current_work	TRUE	79038580122	38209840	0.904686	0.367607	0.58793	0.727691	0.406337	0.649872	0.804358	0.318257	0.564033	0.768705	0.329425	0.583824	0.795677	2390	2529	2601	2515		OXFORD_NANOPORE	10x_GEX_3p_v3	snRNAseq	mLiver Nuclei	Mus_musculus	current study
OXFORD_NANOPORE.10x_GEX_3p_v3.snRNAseq.mPancreasNuclei2.Mus_musculus.current_work	TRUE	193641982025	92847322	0.985606	0.305265	0.599336	0.734713	0.309723	0.608088	0.745443	0.307895	0.666531	0.81558	0.310836	0.672896	0.823368	2395	2600	2607	2384		OXFORD_NANOPORE	10x_GEX_3p_v3	snRNAseq	mPancreas Nuclei	Mus_musculus	current study
OXFORD_NANOPORE.10x_GEX_3p_v3.scRNAseq.mLiver25to50P.Mus_musculus.current_work	TRUE	129713577985	94712970	0.948809	0.436868	0.743718	0.81355	0.460438	0.783843	0.857443	0.425413	0.776082	0.868201	0.428803	0.782266	0.875118	1727	1740	1754	1616		OXFORD_NANOPORE	10x_GEX_3p_v3	scRNAseq	mLiver2	Mus_musculus	current study
OXFORD_NANOPORE.10x_GEX_3p_v3.scRNAseq.mBrain.Mus_musculus.current_work	TRUE	193362031853	97839901	0.997611	0.38649	0.673491	0.776464	0.387416	0.675104	0.778323	0.38417	0.686528	0.788543	0.384948	0.687918	0.79014	2662	2692	2685	2628		OXFORD_NANOPORE	10x_GEX_3p_v3	scRNAseq	mBrain	Mus_musculus	current study
OXFORD_NANOPORE.10x_GEX_3p_v3.snRNAseq.mHeartNuclei.Mus_musculus.current_work	TRUE	172702337387	75904262	0.966014	0.269988	0.598392	0.76005	0.279487	0.619444	0.786791	0.25012	0.564288	0.711311	0.257663	0.581304	0.73276	2592	2603	2594	2609		OXFORD_NANOPORE	10x_GEX_3p_v3	snRNAseq	mHeart Nuclei	Mus_musculus	current study
OXFORD_NANOPORE.10x_GEX_3p_v3.scRNAseq.mEpidermis42P.Mus_musculus.current_work	TRUE	149981379714	102470669	0.984607	0.470788	0.766619	0.845599	0.478148	0.778604	0.858819	0.462509	0.800707	0.889368	0.463833	0.803	0.891915	1951	1954	1954	1804		OXFORD_NANOPORE	10x_GEX_3p_v3	scRNAseq	mSkin2	Mus_musculus	current study
OXFORD_NANOPORE.10x_GEX_3p_v3.scRNAseq.mIntestine.Mus_musculus.current_work	TRUE	145078058094	64875655	0.99475	0.404021	0.726925	0.786226	0.406153	0.730761	0.790376	0.385138	0.739856	0.797876	0.386551	0.74257	0.800803	2674	2756	2751	2718		OXFORD_NANOPORE	10x_GEX_3p_v3	scRNAseq	mIntestine	Mus_musculus	current study
