## Supplementary Table 5 for "Mouse Single-Cell Long-Read Splicing Atlas by Ouro-Seq"

### Sheet: Sheet1
name_organ	name_cell_type	num_cells	avg_num_detected_gene_short_read	num_gene_short_read	num_sj	num_exon	num_gene	num_regulatory_element	num_repeat_element	num_intron_retention	num_transcript
all organs and tissues	all cells	90456	1873.58	27253	217046	161220	25687	45437	30754	313931	18762
mEpidermis	all cells	8174	2303.58	21334	135117	88215	16977	4623	1584	156747	7109
mEpidermis	Treg	91	1379.36	8156	13258	6870	2595	10	9	14806	304
mEpidermis	CD209+ MP	2110	2041.73	15015	69440	41394	11290	531	198	76471	2733
mEpidermis	prolif. Mye	169	3144.4	11684	33659	18152	6009	47	35	37015	1009
mEpidermis	Cp	111	2302.22	10790	26915	14494	5557	23	14	29947	850
mEpidermis	Cdh4+ KC	126	1913.48	9695	27107	14338	5513	35	15	30331	828
mEpidermis	DC	307	1919.83	11754	32542	17817	5895	52	29	36147	938
mEpidermis	Fib	2673	2234.88	16408	97086	60049	13308	1280	427	108348	4136
mEpidermis	GM	28	2004.89	6362	8496	4266	2161	3	1	9537	202
mEpidermis	Lymph. EC	28	1856.86	6190	7976	3947	1909	2	0	8935	187
mEpidermis	ORS	128	2026.34	10191	29739	15570	6346	43	21	33636	988
mEpidermis	BC	715	3237.96	13590	83365	49081	11556	790	273	94652	3503
mEpidermis	LC	31	1457.29	5233	7627	3782	1706	6	4	8515	204
mEpidermis	VSMC	72	2296.57	9354	23114	12049	4924	12	5	25757	706
mEpidermis	IRS	212	2843.64	12235	42822	23665	7862	55	28	47597	1402
mEpidermis	Krt1+ KC	175	2507.57	10540	41430	22922	7540	73	50	45823	1436
mEpidermis	SK	37	1228.03	5795	8111	3971	1704	1	1	9091	193
mEpidermis	Lyz1+ MP	1068	2416.71	13982	65594	38203	10398	436	159	72387	2505
mEpidermis	cap. EC	93	1791.65	9008	16727	8894	4182	12	11	18678	473
mOvary	all cells	4717	2656.43	18676	136173	85321	14877	4316	1441	166288	6863
mOvary	Surf. Epi.	56	2475.09	9388	30881	16194	4536	37	38	34203	686
mOvary	S	51	2758.67	9456	26260	13800	3868	5	4	28844	525
mOvary	SG S	516	1670.54	12426	66390	37543	9107	159	72	75137	2008
mOvary	DC	25	1708.6	5274	10058	5123	1538	2	5	11167	152
mOvary	Luteal	38	3248.61	9059	27907	14533	4110	33	42	30849	620
mOvary	mitotic GR	209	3690.7	12402	71152	40005	9030	128	52	78526	2362
mOvary	GR	524	3081.52	13789	87396	50511	10567	338	124	97999	3230
mOvary	SMC	136	1791.57	10114	36986	19919	5433	26	12	41102	860
mOvary	antral GR	488	3022.19	13219	83721	47928	10167	369	135	93658	3070
mOvary	atretic GR	513	2750.88	12962	82226	47517	10092	393	124	93063	2780
mOvary	SG theca	432	2973.97	13118	77253	44245	10043	294	114	87342	2784
mOvary	T	10	653.6	1348	1452	626	248	3	3	1632	19
mOvary	PC	49	1624.29	7301	18325	9574	2750	4	3	20233	318
mOvary	early theca	607	2529.08	13436	82300	47610	10384	328	113	92468	2923
mOvary	NK	21	1040.62	3287	6809	3411	1084	3	0	7611	88
mOvary	MP	139	2063.66	9421	41380	22169	5913	27	14	45684	1072
mOvary	pre-antral GR	692	2887.37	13691	87897	51160	10677	469	165	100313	3185
mOvary	cap. EC	211	2033.34	11031	52417	28941	7321	49	25	58048	1378
mIntestine	all cells	4456	2694.68	18888	127984	79657	14636	3375	1248	151822	6158
mIntestine	pEnt	656	2941.04	12047	65327	37943	9014	469	168	74439	2378
mIntestine	B	277	1958.68	10241	42625	22471	6606	108	56	48412	1149
mIntestine	cap. EC	654	2654.9	12629	67100	37797	9209	227	127	75156	2050
mIntestine	DC	82	2510.74	9367	27773	14328	4427	32	24	31238	670
mIntestine	prolif. B	94	2746.06	9688	33872	17549	5076	38	32	37597	830
mIntestine	Fib	170	2476.05	11799	30834	16777	5319	32	35	34460	746
mIntestine	plasma B	451	2466.75	11828	65058	35518	8517	299	191	72756	2246
mIntestine	MP	181	1876.35	10095	22144	11637	3687	26	25	24468	474
mIntestine	Tfh	101	2029.08	8906	24123	12494	4011	52	38	27137	495
mIntestine	CD4 T	160	1969.02	9763	31743	16537	5142	76	65	35921	742
mIntestine	dEnt	487	3596.33	12445	68369	39601	9315	406	157	76956	2591
mIntestine	prolif. Ent	160	4727.4	11971	63465	35564	8869	137	68	70175	2355
mIntestine	cSC	112	3001.32	10833	42767	22964	6487	43	35	47178	1315
mIntestine	VTF	95	2993.37	10944	26743	13984	4522	24	25	29939	639
mIntestine	lymph. EC	31	2162.81	7090	4040	1967	779	1	1	4551	77
mIntestine	Ent	250	1262.49	9593	17378	9508	3465	24	18	20196	341
mIntestine	pDC	29	2666.52	7134	13005	6391	2173	22	18	14572	255
mIntestine	TF and EE	35	2094.71	8541	8208	4157	1472	4	5	9143	140
mIntestine	MyoFib	187	3072.31	11700	44374	24141	6778	43	35	49328	1222
mIntestine	GB	122	3175.15	10850	39157	21425	6285	44	22	43311	1224
mIntestine	PC	21	2195.86	6179	4824	2395	899	7	9	5465	92
mIntestine	PN	15	871	2405	2259	1125	410	1	4	2514	52
mIntestine	CD8 T	86	2105.23	8828	23356	11918	3856	40	38	26263	471
mHeart	all cells	9411	1524.54	18637	134437	85148	15516	6059	1829	169267	6289
mHeart	Pi16+ Fib	3310	2111.89	15429	109527	66680	13221	1888	531	130666	4414
mHeart	HPSN	88	698.682	7124	7675	3925	1697	6	5	9003	112
mHeart	EPC	21	1010.76	3763	1196	609	426	11	15	1654	20
mHeart	lymph EC	157	1565.55	10129	28317	15443	5330	29	11	32399	598
mHeart	DC	50	2008	7522	15434	7906	2831	18	12	17431	330
mHeart	SMC	435	1543.91	12094	51140	28801	8394	136	69	58633	1318
mHeart	MyoFib	229	1663.95	11039	40886	22509	6939	64	51	46403	1036
mHeart	CM	28	768.643	3408	2727	1329	510	0	1	3062	64
mHeart	T	25	1176.12	3984	5768	2911	1086	2	3	6569	107
mHeart	prolif. EC	21	1254.05	4682	3278	1638	730	1	1	3853	41
mHeart	ENC	444	1026.32	11710	35711	20059	7178	228	63	43236	767
mHeart	Wif1+ Fib	433	2111.85	12922	61486	35168	9476	128	69	69766	1859
mHeart	B	209	1040.98	8653	29418	15565	5354	56	35	34464	636
mHeart	PC	200	807.69	9173	16671	8883	3613	19	10	19587	312
mHeart	Plt	41	273.927	904	3701	1939	642	9	3	4114	68
mHeart	MP	1002	1442.55	12380	70447	40394	10225	582	173	81552	2327
mHeart	cap. EC	2718	928.389	13640	85818	51029	11341	1201	283	102674	2671
mKidney	all cells	8963	1774.95	18667	142492	90552	15821	4792	1720	172256	7730
mKidney	renal beta-intercalated cell	28	3595.61	8828	22129	11356	3823	11	8	24585	521
mKidney	B cell	61	873.18	4938	14134	7099	2426	9	9	16017	250
mKidney	natural killer cell	29	1026.72	3865	9146	4678	1556	9	5	10269	142
mKidney	CD4-positive, alpha-beta T cell	43	1305.21	5669	13733	6938	2438	12	10	15630	255
mKidney	lymphocyte	7	759.571	1251	1724	788	304	2	3	1929	33
mKidney	kidney interstitial fibroblast	16	3079.38	6879	9170	4794	1701	6	5	10086	187
mKidney	parietal epithelial cell	110	1956.71	10289	38062	20176	5830	24	6	42210	1042
mKidney	kidney cortex collecting duct principal cell	52	3222.27	9877	29696	15621	4924	12	12	32872	712
mKidney	kidney afferent arteriole endothelial cell	206	1213.96	9650	37824	20327	5873	24	15	42192	948
mKidney	kidney connecting tubule principal cell	96	2637.01	10096	36710	19482	5835	35	16	40534	944
mKidney	epithelial cell of proximal tubule segment 3	2235	2258.62	14000	102623	61459	12110	1527	607	117517	4826
mKidney	neutrophil	53	754.623	3757	9074	4706	1540	9	11	10130	166
mKidney	kidney cortex peritubular capillary cell	52	945.346	5271	12349	6152	2057	4	3	13882	259
mKidney	CD8-positive, alpha-beta memory T cell	64	1253.25	6428	18986	9631	3199	15	18	21509	365
mKidney	mesangial cell	514	1396.82	11364	60615	34041	8611	122	63	67158	1792
mKidney	vasa recta descending limb cell	40	1370.9	5931	15935	8284	2642	4	3	17890	318
mKidney	epithelial cell of proximal tubule	37	2671.62	9242	24656	12613	4049	4	4	27133	558
mKidney	kidney loop of Henle thin descending limb epithelial cell	134	2280.12	11183	48564	26625	7425	41	17	54006	1372
mKidney	kidney interstitial myofibroblast	7	1474.86	2442	868	445	175	0	0	962	10
mKidney	CD115-positive monocyte	145	1894.33	9521	39827	21319	6047	48	21	44489	1051
mKidney	renal alpha-intercalated cell	36	2926.06	8754	24957	12744	4023	13	11	27634	557
mKidney	kidney granular cell	41	2018.1	7338	22546	11472	3538	13	7	25198	508
mKidney	monocyte-derived dendritic cell	24	1810.54	5486	14913	7478	2313	7	7	16518	293
mKidney	kidney loop of Henle thick ascending limb epithelial cell	234	2531.63	11587	49719	27573	7914	65	24	55425	1394
mKidney	extraglomerular mesangial cell	24	1280.12	4592	10515	5268	1685	4	3	11772	206
mKidney	kidney distal convoluted tubule epithelial cell	289	1846.62	11188	44253	24177	7227	41	22	49416	1267
mKidney	glomerular capillary endothelial cell	2257	1273.67	13502	95160	56016	11732	793	243	108986	3732
mKidney	podocyte	241	1711.61	9969	45249	24902	6764	52	21	50195	1278
mKidney	kidney efferent arteriole endothelial cell	497	1300.86	11080	60372	33605	8585	112	41	67790	1880
mKidney	CD8-positive, alpha-beta cytotoxic T cell	35	1372.2	5441	13541	6829	2340	14	12	15300	249
mKidney	Gr1-low non-classical monocyte	26	1381.88	4423	6478	3310	1112	2	4	7235	110
mKidney	macula densa epithelial cell	33	3979.82	9966	25007	12904	4490	15	6	28244	554
mKidney	kidney loop of Henle thin ascending limb epithelial cell	13	2426.31	5376	9487	4715	1621	1	1	10571	160
mKidney	epithelial cell of proximal tubule segment 1	1284	1821.74	12962	77300	44572	10478	416	145	86125	3117
mLung	all cells	14819	1852.92	20010	141493	91504	16187	9245	3622	176619	7499
mLung	Baso	34	1205.53	4458	7694	3838	1400	23	28	8730	149
mLung	Neut	283	1034.76	8537	25592	13617	4571	66	46	28819	608
mLung	Club	32	1507.06	5825	12492	5989	2319	5	6	13871	335
mLung	Alv. MP	1405	2542.79	13047	62923	35468	9289	208	89	69469	2253
mLung	Slc6a2+ gCap	445	1894.17	11707	51272	28543	8141	151	51	57377	1563
mLung	DN Treg	171	1460.34	9198	29061	15078	5273	65	56	33154	757
mLung	Actc1+ PC	62	1957.56	8954	19778	10226	3585	12	15	21983	479
mLung	B	1366	1445.31	12311	71817	41262	10348	1048	359	85998	2565
mLung	Alveo. Fib	2275	2088.15	15387	98462	59189	12518	2012	672	114965	4032
mLung	Aplnr+ gCap	2648	1482.56	13630	84913	49905	11181	1094	325	96861	3085
mLung	DC	206	2179.93	10939	40766	21730	6603	112	42	45564	1196
mLung	Meso	38	2406.05	8148	10735	5447	1969	28	50	11924	220
mLung	T	1477	1448.23	12226	72460	41489	10363	921	336	85735	2571
mLung	AT2	468	2906.83	13567	56334	31736	8904	137	63	62323	1817
mLung	Mono	879	1689.1	11686	56115	31401	8614	294	99	63691	1810
mLung	Ciliated	30	2970.57	8292	16063	8375	2654	6	6	17743	337
mLung	prolif. alv. MP	103	3185.67	10073	24176	12279	4102	12	9	26608	658
mLung	Adven. Fib	134	2202.71	10828	32860	17601	5999	34	26	36707	958
mLung	NK	712	1330.89	10888	53085	29551	8522	276	121	61541	1711
mLung	AT1	493	1912.84	12483	57159	32056	8713	101	40	62764	1849
mLung	lymph EC	89	1452.71	8536	16792	8482	3255	3	3	18873	429
mLung	Adcy8+ PC	304	2545.41	12328	53378	30181	8413	148	41	59507	1600
mLung	aCap	970	2220.24	12563	70761	40701	9855	405	114	78855	2474
mLung	MyoFib	106	1558.62	9090	21448	11088	3897	16	11	23948	493
mLung	prolif. EC	39	2678.79	8760	21031	10718	3588	12	11	23285	451
mLung	lung IM	50	1790.32	7294	13516	6676	2382	12	8	15037	307
mThymus	all cells	2702	1960.73	13949	96412	55885	11141	2558	891	119655	4399
mThymus	early DPsel T	160	1658.86	8896	35729	18715	5491	81	35	40667	808
mThymus	Treg	13	1612.08	3589	5336	2535	884	3	2	6007	84
mThymus	ISP T	44	2888.2	7981	27875	14095	4266	23	16	31231	670
mThymus	gd T	15	2157.2	4937	8740	4220	1465	9	8	9775	147
mThymus	DN3 T	49	2993.39	8890	29162	14606	4702	43	36	33007	674
mThymus	DC	10	1596.8	3161	4993	2412	814	3	2	5548	84
mThymus	early DPbla T	133	3163.23	9854	51129	27068	6934	96	43	57284	1610
mThymus	DPres T	1355	1685.21	12067	76519	43031	9539	1079	380	92147	2855
mThymus	immature CD4 SP T	142	2139.26	9445	39013	20438	5937	74	35	44598	960
mThymus	immature CD8 SP T	116	2000.07	8885	33122	17118	5211	44	26	37690	784
mThymus	CD4 SP T	175	2093.29	9549	43438	22861	6344	87	56	49418	1131
mThymus	late DPbla T	45	2532.44	7744	25714	13163	3923	34	20	28630	570
mThymus	CD8 NK T	126	2509.68	9516	42177	22172	6180	78	52	47677	1131
mThymus	late DPsel T	169	1930.63	9267	38968	20434	5918	86	36	44459	974
mThymus	CD8aa T	150	1858.99	8938	36707	19186	5605	78	34	41784	849
mPBMC	all cells	2158	1519.24	13366	87417	50930	10972	1663	664	104527	3547
mPBMC	T/NKT	473	1307.83	10445	52691	28856	7921	244	115	60447	1556
mPBMC	NK	108	1185.99	7441	23181	12030	3961	36	25	26116	504
mPBMC	B	1493	1606.84	12149	79670	45779	10146	1150	493	94096	3056
mPBMC	MK	10	499.9	969	2178	1121	395	7	6	2437	41
mPBMC	Myel	74	1546.99	7758	19174	9823	3312	17	11	21409	408
mBrain	all cells	8913	1833.55	20604	148529	95191	16625	6518	2425	187561	6940
mBrain	vein endothelial cell	389	2211.87	11642	62431	35311	8795	156	48	70240	1747
mBrain	B cell	14	822.786	2080	2329	1067	445	3	3	2659	41
mBrain	arachnoid barrier cell	45	2028.29	8904	17604	8890	3058	13	9	19656	369
mBrain	CD4-positive, alpha-beta T cell	15	900.733	2387	2514	1202	462	5	4	2906	35
mBrain	endothelial cell of artery	153	2598.63	10493	45395	25052	6835	51	15	50588	1074
mBrain	pvalb GABAergic cortical interneuron	43	1035.12	5769	2885	1520	737	4	0	3542	34
mBrain	monocyte	10	987.7	2106	2397	1088	413	3	3	2717	36
mBrain	neuroblast (sensu Nematoda and Protostomia)	559	1781.82	12668	66146	36762	9652	262	79	76519	2021
mBrain	vascular associated smooth muscle cell	84	2374.6	9675	30776	16277	4878	20	13	34407	701
mBrain	conventional dendritic cell	36	1766.14	6485	9659	4908	1696	6	6	10840	177
mBrain	oligodendrocyte	475	2196.79	11991	64416	36547	8961	238	88	73156	1928
mBrain	perivascular macrophage	128	1657.34	9205	22554	11803	3984	36	15	25574	496
mBrain	oligodendrocyte precursor cell	202	920.381	10526	22255	11751	4242	12	6	25633	426
mBrain	astrocyte	907	1531.72	13529	71261	40966	10598	387	90	84937	2108
mBrain	fibroblast	29	551.931	2952	1959	1011	340	1	0	2203	25
mBrain	vip GABAergic cortical interneuron	52	793.423	5357	3133	1625	764	0	1	3750	53
mBrain	neutrophil	18	1201.94	3315	2949	1432	555	2	3	3357	48
mBrain	glutamatergic neuron	461	1282.28	13126	31253	17909	6996	90	25	39994	501
mBrain	immature microglial cell	126	974.73	7928	14822	7724	2977	36	10	17567	257
mBrain	cholinergic neuron	25	651.76	2971	1277	619	275	1	0	1498	21
mBrain	mature microglial cell	2672	2223.43	13976	99503	59297	12117	2465	907	119662	3980
mBrain	meis2 expressing cortical GABAergic cell	390	820.7	11281	21602	12111	4634	37	15	26055	363
mBrain	capillary endothelial cell	154	2565.29	10216	44520	24569	6743	62	13	49939	1008
mBrain	dentate gyrus granule cell	426	922.702	11492	25741	14556	5388	42	12	31347	443
mBrain	brain pericyte	50	1318.24	6439	12687	6477	2143	2	1	14195	220
mBrain	immature conventional dendritic cell	10	2249.7	4142	5536	2669	884	1	2	6141	84
mBrain	choroid plexus epithelial cell	370	2352.37	12583	68801	38828	9125	109	40	74432	2475
mBrain	GABAergic interneuron	619	1010.81	13475	38396	21648	7648	99	34	47440	714
mBrain	sst GABAergic cortical interneuron	68	1102.6	7603	5219	2756	1401	2	0	6532	75
mBrain	differentiation-committed oligodendrocyte precursor	103	2127.25	10525	38292	20608	6060	52	11	43126	908
mBrain	neural stem cell	111	2865.14	11258	47085	25057	7076	61	12	52643	1283
mBrain	ependymoglial cell	119	4812.06	13781	59691	34402	8960	218	75	65994	1748
mBrain	CD8-positive, alpha-beta T cell	8	789.875	1423	1409	631	229	1	2	1597	17
mBrain	lamp5 GABAergic cortical interneuron	42	980.238	5545	2495	1268	690	2	0	3123	33
mLiver	all cells	13709	1553.11	18491	126553	80737	15364	6288	2240	156487	6661
mLiver	Ace+ MP	161	1226.03	8097	21002	10937	3996	19	12	23545	547
mLiver	NKT	339	1061.7	9524	39567	21498	7078	110	57	45401	1131
mLiver	Baso	21	857.381	2734	5134	2624	1055	16	14	5864	95
mLiver	Neut	74	849.622	4714	10979	5741	2034	25	21	12455	238
mLiver	B	1202	1126.18	11661	74509	42323	10208	820	289	88707	2757
mLiver	prolif. KC	28	2271.57	7273	3446	1673	819	2	1	3841	77
mLiver	DC	93	1873.98	8612	34491	18021	5961	61	20	38515	1081
mLiver	Chol.	77	2125.49	9860	34938	18085	6346	32	15	38539	1192
mLiver	LSEC	6549	1919.55	15426	92006	56199	12538	1711	566	103917	3860
mLiver	HSC	57	1912.11	9281	11488	5976	2661	16	17	12835	296
mLiver	MP	385	1666.41	11001	55524	30751	8597	185	65	62686	2000
mLiver	KC	913	1700.65	12556	44121	24754	8159	209	85	49683	1441
mLiver	CD4 T	786	1209.55	10944	62214	35075	9529	486	157	71982	2160
mLiver	NK	188	1234.52	8719	35134	18821	6096	64	34	39993	1000
mLiver	Hep	1842	695.105	13259	42082	24253	8489	458	188	50843	1368
mLiver	pDC	278	1671.23	10152	46927	25249	7822	176	79	53389	1581
mLiver	Vwf+ LSEC	99	1712.1	9090	18465	9783	4222	22	15	20561	511
mLiver	prolif. T	96	2347.98	10354	38983	20547	6772	47	32	43520	1210
mLiver	CD8 T	521	1218	10571	55550	30815	8765	275	115	64351	1801
mPancreas	all cells	6707	1781.3	17822	126875	80151	15384	5699	2217	154688	6266
mPancreas	CD4 T	113	1187.01	7684	21056	10839	3846	29	21	24195	448
mPancreas	Alpha	1107	1684.62	13449	73976	43203	11060	822	273	84737	2770
mPancreas	Beta	3334	2177.66	15245	103737	63739	13106	2975	1114	121913	4650
mPancreas	DC	81	829.765	5667	12479	6241	2221	9	5	13790	266
mPancreas	Acinar	160	323.331	3607	11342	5701	1943	22	21	12844	249
mPancreas	PP	132	1833.35	10156	42943	23283	7315	113	24	48281	1309
mPancreas	prolif. Ductal	52	1690.9	8222	28069	14326	4812	16	10	31011	711
mPancreas	Adam23+ DC	81	507.321	4766	1847	1036	922	22	13	2949	38
mPancreas	Ccl22+ DC	127	605.835	4733	15260	7809	2349	12	11	16839	344
mPancreas	CD8 T	91	1211.68	7146	19975	10048	3610	25	22	22691	430
mPancreas	B	639	1168.23	10269	52333	28715	8079	308	120	61291	1592
mPancreas	Delta	545	1747.26	12688	67836	38917	10327	413	114	77052	2362
mPancreas	MP	90	934.867	6711	17090	8635	3094	12	7	18975	418
mPancreas	Ductal	56	694.518	4938	1686	879	391	4	2	2061	31
mPancreas	cap. EC	99	1283.66	7464	25138	13417	4747	12	10	28058	617
mTestis	all cells	5727	1784.99	21943	145616	97222	17519	5041	4237	167755	7780
mTestis	elongating ST	1395	577.991	6717	80407	50755	10220	904	425	88143	3021
mTestis	late round ST	318	1638.52	8899	58552	36686	7603	455	178	64053	2001
mTestis	Leydig	203	2229.78	11352	67035	39119	8703	113	54	72428	2331
mTestis	Sertoli	97	1265.39	6884	37401	22415	4839	90	34	40517	1102
mTestis	Fib	61	769.115	5308	25295	15027	3448	25	9	27672	573
mTestis	pri. SC	83	2130.77	10094	52390	30844	6578	78	31	56936	1455
mTestis	sec. SC	1044	3928.51	16398	109479	71738	13473	3047	2721	123648	4978
mTestis	early round ST	171	2438.4	11512	60826	38068	7895	493	206	66556	2069
mTestis	condensing ST	1784	1167.7	9702	91087	58456	11656	1434	787	100345	3626
mTestis	MP	5	145.2	196	1892	1166	277	0	0	2082	31
mTestis	SG	566	2540.61	14605	100333	60886	11776	355	136	109991	3800
